# Genomic studies in *Linum* shed light on the evolution of the distyly supergene and the molecular basis of convergent floral evolution

**DOI:** 10.1101/2025.04.11.648331

**Authors:** Panagiotis-Ioannis Zervakis, Zoé Postel, Aleksandra Losvik, Marco Fracassetti, Lucile Solér, Estelle Proux-Wéra, Ignas Bunikis, Allison Churcher, Tanja Slotte

## Abstract

- Distyly, an example of convergent evolution, is governed by a supergene called the *S-* locus. Recent studies highlight similar genetic architectures of independently evolved *S*-loci, but whether similar regulatory pathways underlie convergent evolution of distyly remains unclear.
- We examined the evolution of supergenes and mechanisms underlying distyly in *Linum* species that diverged ∼33 Mya. Using haplotype-resolved genomes and population genomics, we identified and characterized the *S-*loci of *Linum perenne* (distylous) and *Linum grandiflorum* (style length dimorphic), and compared them to that of *Linum tenue* (distylous). We then tested for a conserved hormonal mechanism regulating style length polymorphism in *Linum*.
- Hemizygosity in short-styled individuals is a shared feature of the *Linum S*-locus supergene, though its size, gene content, repeat elements, and extent of recombination suppression vary greatly among species. Two distyly candidate genes, *TSS1* (style length) and *WDR-44* (anther height/pollen self-incompatibility) are conserved at the
- *S-*locus. Consistent with a brassinosteroid-dependent role of *TSS1*, epibrassinolide treatment revealed a conserved, morph-specific effect on style length.
- *S-*locus genetic architecture, key *S-*locus genes and mechanisms regulating style length remain conserved >30 Mya in *Linum*. In combination with findings from other systems, our results suggest that the brassinosteroid pathway frequently contributes to style length polymorphism.
