## Supporting Data Files for "Genomic studies in *Linum* shed light on the evolution of the distyly supergene and the molecular basis of convergent floral evolution"

### Sheet: SI Tables
Contents
Table S1. Genome assembly statistics
Table S2. Annotation statistics
Table S3. Sample information
Table S4. S-hemizygous gene annotation
Table S5. S-linked repeat enrichment
Table S6. Results from statistical analysis of epibrassinolide experiment in L. perenne
Table S7. Results from statistical analysis of epibrassinolide experiment in L. tenue

### Sheet: A. Annotation statistics
L. grandiflorum Annotation Statistics
Hap1
Overview
Species	Gene number	Complete BUSCOs (%)	Fragmented BUSCOs (%)	Missing BUSCOs (%)	Gene with functional annotation	mRNA with functional annotation
Linum grandiflorum hap1	40790	89.7	1.7	8.6	34695	160564
Busco
C:89.7%[S:85.9%,D:3.8%],F:1.7%,M:8.6%,n:2326
2088	Complete BUSCOs (C)
1999	Complete and single-copy BUSCOs (S)
89	Complete and duplicated BUSCOs (D)
39	Fragmented BUSCOs (F)
199	Missing BUSCOs (M)
2326	Total BUSCO groups searched
Coding genes annotation statistics Linum grandiflorum hap1
Number of protein-coding genes	40790
Number of mRNA	172323
Average number of exons per mrna	5.3
Average exon length	274
Average intron length	325
Average CDS length	1164
InterProScan
Databases	Nb mRNA updated by term in our annotation file	Nb gene updated by term in our annotation file
AntiFam	112	112
CDD	61065	61065
AntiFam	112	102
CDD	50464	9144
Coils	20873	5350
FunFam	61357	10086
GO	142130	26979
Gene3D	109530	18704
Hamap	4850	1304
InterPro	142130	26979
MetaCyc	105332	18233
MobiDBLite	60817	17630
PANTHER	144265	28855
PIRSF	7557	1669
PRINTS	24810	3949
Pfam	131918	24540
ProSitePatterns	34477	5055
ProSiteProfiles	56577	10040
Reactome	115608	20206
SFLD	1734	275
SMART	45258	7817
SUPERFAMILY	104762	18291
TIGRFAM	14739	3010
Repeat masking
Species	Tool	Library	Number	Total size (kb)	Mean size (bp)	% Genome
Linum grandiflorum hap1	Repeat masker	De-novo	509662	638576	1252.94	78.22
Linum grandiflorum hap1	Repeat Runner	MAKER TE	30701	20797.6	677.43	2.55
Hap2
Overview
Species	Gene number	Complete BUSCOs (%)	Fragmented BUSCOs (%)	Missing BUSCOs (%)	Gene with functional annotation	mRNA with functional annotation
Linum grandiflorum hap2	38978	84	5	11	33158	66735
Busco
C:84.0%[S:79.6%,D:4.4%],F:5.0%,M:11.0%,n:2326
1954	Complete BUSCOs (C)
1852	Complete and single-copy BUSCOs (S)
102	Complete and duplicated BUSCOs (D)
116	Fragmented BUSCOs (F)
256	Missing BUSCOs (M)
2326	Total BUSCO groups searched
Coding genes annotation statistics Linum grandiflorum hap2
Number of protein-coding genes	38978
Number of mRNA	76046
Average number of exons per mrna	4.5
Average exon length	314
Average intron length	378
Average CDS length	993
InterProScan
Databases	Nb mRNA updated by term in our annotation file	Nb gene updated by term in our annotation file
AntiFam	31	23
CDD	17457	8986
Coils	8135	4668
FunFam	18665	9641
GO	39881	19047
Gene3D	38739	18638
Hamap	1354	889
InterPro	55370	26903
MetaCyc	38518	18232
MobiDBLite	26148	15866
PANTHER	57973	27846
PIRSF	2358	1314
PRINTS	7703	3704
Pfam	50164	24247
ProSitePatterns	9912	4930
ProSiteProfiles	20509	10348
Reactome	41892	20181
SFLD	517	224
SMART	15081	7838
SUPERFAMILY	37569	18055
TIGRFAM	5141	2669
Repeat masking
Species	Tool	Library	Number	Total size (kb)	Mean size (bp)	% Genome
Linum grandiflorumhap2	Repeatmasker	De-novo	486297	558296	1148.06	75.1
Linum grandiflorumhap2	Repeatrunner	MAKER TE	33349	24795	743.5	3.34
Primary Assembly
Overview
Species	Gene number	Complete BUSCOs (%)	Fragmented BUSCOs (%)	Missing BUSCOs (%)	Gene with functional annotation	mRNA with functional annotation
Linum grandiflorum primary assembly	42070	89.7	1.3	9	35366	162592
Busco
C:89.7%[S:85.6%,D:4.1%],F:1.3%,M:9.0%,n:2326
2086	Complete BUSCOs (C)
1990	Complete and single-copy BUSCOs (S)
96	Complete and duplicated BUSCOs (D)
30	Fragmented BUSCOs (F)
210	Missing BUSCOs (M)
2326	Total BUSCO groups searched
Coding genes annotation statistics Linum grandiflorum primary assembly
Number of protein-coding genes	42070
Number of mRNA	176281
Average number of exons per mrna	5.2
Average exon length	275
Average intron length	319
Average CDS length	963
InterProScan
Databases	Nb mRNA updated by term in our annotation file	Nb gene updated by term in our annotation file
AntiFam	34	25
CDD	51228	9461
Coils	21118	5393
FunFam	61628	10221
GO	111628	20170
Gene3D	111513	19546
Hamap	4619	1411
InterPro	145554	28274
MetaCyc	107020	19119
MobiDBLite	61591	17678
PANTHER	149381	29582
PIRSF	7871	1783
PRINTS	24906	3913
Pfam	134915	25724
ProSitePatterns	34983	5413
ProSiteProfiles	58214	10541
Reactome	117162	20974
SFLD	1762	282
SMART	45337	7997
SUPERFAMILY	106988	19020
TIGRFAM	15438	3235
Repeat masking
Species	Tool	Library	Number	Total size (kb)	Mean size (bp)	% Genome
Linum grandiflorum primary assembly	Repeatmasker	De-novo	500160	622359	1244.32	76.87
Linum grandiflorum primary assembly	Repeatrunner	MAKER TE	38602	21857.8	566.23	2.7
L. perenne Annotation Statistics
Hap1
Overview
Species	Gene number	Complete BUSCOs (%)	Fragmented BUSCOs (%)	Missing BUSCOs (%)	Gene with functional annotation	mRNA with functional annotation
Linum perenne hap1	45370	91.2	1.4	7.4	36008	120257
Busco
C:91.2%[S:86.3%,D:4.9%],F:1.4%,M:7.4%,n:2326
2120	Complete BUSCOs (C)
2007	Complete and single-copy BUSCOs (S)
113	Complete and duplicated BUSCOs (D)
32	Fragmented BUSCOs (F)
174	Missing BUSCOs (M)
2326	Total BUSCO groups searched
Coding genes annotation statistics Linum perenne hap1
Number of protein-coding genes	45370
Number of mRNA	136283
Average number of exons per mrna	5.4
Average exon length	284
Average intron length	319
Average CDS length	1150
InterProScan
Databases	Nb mRNA updated by term in our annotation file	Nb gene updated by term in our annotation file
AntiFam	31	27
CDD	38630	10328
Coils	16983	5552
FunFam	42547	10486
GO	109659	30338
Gene3D	81473	20699
Hamap	3755	1258
InterPro	109659	30338
MetaCyc	80437	20655
MobiDBLite	44106	16212
PANTHER	107604	29782
PIRSF	4955	1468
PRINTS	17618	4126
Pfam	101976	27609
ProSitePatterns	23235	5259
ProSiteProfiles	40413	11219
Reactome	86695	22301
SFLD	1481	325
SMART	32445	8199
SUPERFAMILY	79291	20121
TIGRFAM	10314	2948
Repeat masking
Species	Tool	Library	Number	Total size (kb)	Mean size (bp)	% Genome
Linum perenne hap1	Repeat masker	De-novo	716359	513805	717.24	69.53
Linum perenne hap1	Repeat Runner	MAKER TE	32124	19871	618.57	2.69
Hap2
Overview
Species	Gene number	Complete BUSCOs (%)	Fragmented BUSCOs (%)	Missing BUSCOs (%)	Gene with functional annotation	mRNA with functional annotation
Linum perenne hap2	40790	84.8	5.2	10	38926	78158
Busco
C:84.8%[S:80.7%,D:4.1%],F:5.2%,M:10.0%,n:2326
1974	Complete BUSCOs (C)
1878	Complete and single-copy BUSCOs (S)
96	Complete and duplicated BUSCOs (D)
122	Fragmented BUSCOs (F)
230	Missing BUSCOs (M)
2326	Total BUSCO groups searched
Coding genes annotation statistics Linum perenne hap2
Number of protein-coding genes	46011
Number of mRNA	89985
Average number of exons per mrna	4.3
Average exon length	315
Average intron length	471
Average CDS length	969
InterProScan
Databases	Nb mRNA updated by term in our annotation file	Nb gene updated by term in our annotation file
AntiFam	22	21
CDD	20328	10148
Coils	9190	5150
FunFam	19771	10149
GO	44800	21405
Gene3D	43291	20742
Hamap	1742	1000
InterPro	62174	30426
MetaCyc	43704	20611
MobiDBLite	31079	18246
PANTHER	69644	33056
PIRSF	2361	1357
PRINTS	8648	4013
Pfam	56764	27470
ProSitePatterns	10699	5113
ProSiteProfiles	22497	11417
Reactome	46549	22467
SFLD	461	221
SMART	16344	8174
SUPERFAMILY	42033	19942
TIGRFAM	5331	2725
Repeat masking
Species	Tool	Library	Number	Total size (kb)	Mean size (bp)	% Genome
Linum perenne hap2	Repeatmasker	De-novo	610279	528631	866.21	70.2
Linum perenne hap2	Repeatrunner	MAKER TE	31806	20205.3	635.27	2.68
Primary Assembly
Overview
Species	Gene number	Complete BUSCOs (%)	Fragmented BUSCOs (%)	Missing BUSCOs (%)	Gene with functional annotation	mRNA with functional annotation
Linum perenne primary assembly	45372	91.6	1.2	7.2	38354	127147
Busco
C:91.6%[S:86.2%,D:5.4%],F:1.2%,M:7.2%,n:2326
2132	Complete BUSCOs (C)
2006	Complete and single-copy BUSCOs (S)
126	Complete and duplicated BUSCOs (D)
27	Fragmented BUSCOs (F)
167	Missing BUSCOs (M)
2326	Total BUSCO groups searched
Coding genes annotation statistics Linum perenne primary assembly
Number of protein-coding genes	45372
Number of mRNA	139585
Average number of exons per mrna	5.3
Average exon length	278
Average intron length	347
Average CDS length	981
InterProScan
Databases	Nb mRNA updated by term in our annotation file	Nb gene updated by term in our annotation file
AntiFam	31	27
CDD	38391	10304
Coils	17196	5697
FunFam	43102	10514
GO	83298	21595
Gene3D	82537	20825
Hamap	2996	1118
MetaCyc	79881	20755
MobiDBLite	48660	18422
PANTHER	116541	32281
PIRSF	5234	1519
PRINTS	18405	4270
Pfam	102083	27617
ProSitePatterns	23817	5306
ProSiteProfiles	41133	11366
Reactome	86237	22409
SFLD	1453	341
SMART	33958	8419
SUPERFAMILY	80335	20283
TIGRFAM	10417	2899
Repeat masking
Species	Tool	Library	Number	Total size (kb)	Mean size (bp)	% Genome
Linum perenne primary assembly	Repeatmasker	De-novo	618813	539066	871.13	69.69
Linum perenne primary assembly	Repeatrunner	MAKER TE	28885	22288.3	771.62	2.88

### Sheet: B. S-hemizygous genes
Linum perenne hemizygous region, dominant allele												Linum grandiflorum hemizygous region, dominant allele
Name / ID	start	end	product	In recessive hap	≥50% overlap with repeats	GO terms	PANTHER	InterPro	Uniprot ID			Name / ID	start	end	product	In recessive hap	≥50% overlap with repeats	GO terms	PANTHER	InterPro	Uniprot ID
SERGT1 / Lper10G00000044768	1066835	1071095	Peptidyl serine alpha-galactosyltransferase	+		GO:0016757	PTHR31485	IPR044845	Q8VYF9			Lgra10G00000021985	11247635	11249128	hypothetical protein		+			IPR025836,IPR025558
SDH2-2 / Lper10G00000044768	1084600	1086958	Succinate dehydrogenase [ubiquinone] iron-sulfur subunit 2, mitochondrial	+		GO:0051536,GO:0006099,GO:0016491,GO:0051537,GO:0009055	PTHR11921	IPR012675,IPR001041,IPR009051,IPR004489,IPR017900,IPR017896,IPR006058,IPR036010,IPR025192	Q8LB02			Lgra10G00000021986	11254475	11255977	hypothetical protein		+			IPR025836,IPR025558
Lper10G00000044770	1148185	1153769	hypothetical protein		+							Lgra10G00000021988	11264504	11264873	hypothetical protein		+
Lper10G00000044771	1153868	1157874	hypothetical protein		+							FKBP15-1 / Lgra10G00000021989	11265257	11272629	Peptidyl-prolyl cis-trans isomerase FKBP15-1			GO:0003755		IPR046357	Q38935
Lper10G00000044772	1312719	1313004	hypothetical protein		+							FRS5 / Lgra10G00000021989	11268926	11270150	Protein FAR1-RELATED SEQUENCE 5			GO:0008270,GO:0006355	PTHR31669	IPR007527,IPR018289,IPR031052
Lper10G00000044773	1315113	1324361	hypothetical protein		+							Lgra10G00000021991	11274368	11275186	hypothetical protein
Lper10M00000134696 & Lper10M00000134697/ agat-gene-1	1586118	1586688	hypothetical protein									WDR44 / Lgra10G00000021992	11359141	11381833	WD repeat-containing protein 44			GO:0005515	PTHR14221	IPR001680,IPR040324,IPR020472,IPR036322,IPR015943	Q498F0
Lper10M00000134699 / agat-gene-3	1586326	1586688	hypothetical protein									Lgra10G00000021994	11529718	11529960	hypothetical protein
Lper10G00000044777	1622777	1622887	hypothetical protein									t1STRG.16993	11670589	11672543	hypothetical protein
Lper10G00000044778	1622902	1623344	hypothetical protein									Lgra10G00000022001	11763363	11765199	hypothetical protein
Lper10G00000044779	1662446	1665652	hypothetical protein		+							NOV / Lgra10G00000022003	11858117	11872857	Protein NO VEIN	+		GO:0001708, GO:0009793, GO:0009926, GO:0010305, GO:0019827, GO:0048364, GO:0005634	PTHR32387	IPR024975,IPR036890	F4JTS8
PPDK / Lper10G00000044780	1956842	1957087	Pyruvate, phosphate dikinase, chloroplastic			GO:0006090,GO:0050242	PTHR22931	IPR010121	Q42736			t2STRG.16822	11900808	11903345	hypothetical protein
WDR44 / Lper10G00000044781	1957823	2016281	WD repeat-containing protein 44			GO:0005515	PTHR14221	IPR001680,IPR036322,IPR015943,IPR040324,IPR020472	Q498F0			Lgra10G00000022005	11907137	11914419	hypothetical protein		+
MPT1 / Lper10G00000044783	2325842	2328092	Mitochondrial phosphate carrier protein 1, mitochondrial			GO:0005315,GO:1990547	PTHR45671	IPR018108,IPR023395,IPR044677	Q7DNC3			Lgra10G00000022006	11955102	11956209	hypothetical protein		+
Lper10G00000044784	2599062	2599197	hypothetical protein		+							TSS1 / t3STRG.16823^h1tg000023l^+	11993233	11994008	Thrum style-specific protein 1
Lper10G00000044785	2758355	2761923	hypothetical protein		+							Lgra10G00000022011	12020598	12021923	hypothetical protein			GO:0003676,GO:0008270		IPR025836,IPR025558,IPR001878
Lper10G00000044786	3051640	3054547	hypothetical protein		+							MPT1 / Lgra10G00000022013	12075216	12077628	Mitochondrial phosphate carrier protein 1, mitochondrial			GO:0005315,GO:1990547	PTHR45671	IPR023395,IPR018108,IPR044677	Q7DNC3
TSS1 / t1STRG.34^h1tg000002l^+	3141628	3142724	Thrum style-specific protein 1			GO:0010089	PTHR33974	IPR039280	G9M8Q0			Lgra10G00000022015	12347771	12349479	hypothetical protein		+
Lper10G00000044789	3143868	3144266	hypothetical protein		+		PTHR35317					Lgra10G00000022016	12372871	12376174	hypothetical protein		+
Lper10G00000044790	3381351	3381965	hypothetical protein		+							t4STRG.14266	12391729	12402698	hypothetical protein
Lper10G00000044791	3448630	3452072	hypothetical protein		+							Lgra10G00000022017	12397223	12397429	hypothetical protein
Lper10G00000044792	3450632	3453531	hypothetical protein		+							Lgra10G00000022018	12397619	12397813	hypothetical protein
Lper10G00000044793	3515769	3516149	hypothetical protein		+		PTHR48258					t5STRG.16850	12402732	12404818	hypothetical protein
Lper10G00000044795	3565891	3570620	hypothetical protein		+							4CLL6 / Lgra10G00000022019	12417139	12420101	4-coumarate--CoA ligase-like 6	+		GO:0006744, GO:0003824, GO:0005524, GO:0016207, GO:0016405, GO:0016874, GO:0018859, GO:0050563, GO:0106286, GO:0106290, GO:0006744, GO:0005777	PTHR24096	IPR045851,IPR042099,IPR020845,IPR025110,IPR000873	Q84P24
Lper10G00000044796	3570880	3576005	hypothetical protein		+
Lper10G00000044799	4017819	4018657	hypothetical protein		+
t2STRG.35.1.p1	4026041	4027352	hypothetical protein
Os03g0733400 / Lper10G00000044801	4241462	4241803	Zinc finger BED domain-containing protein RICESLEEPER 2			GO:0046983	PTHR23272	IPR008906,IPR045259,IPR012337	Q6AVI0
AGL8 / Lper10G00000044802	4552456	4562958	Agamous-like MADS-box protein AGL8 homolog						Q41274
Lper10G00000044804	4566861	4567172	hypothetical protein
AGL80 / Lper10G00000044805	4568321	4569118	Agamous-like MADS-box protein AGL80	+		GO:0003677,GO:0046983	PTHR48019		Q9FJK3
Lper10G00000044806	4570160	4570816	hypothetical protein				PTHR33116	IPR026960				Linum grandiflorum hemizygous region, recessive allele
												Name / ID	start	end	product	GO terms	PANTHER	InterPro	Uniprot ID
												4CLL6 / LgraHap2G00000023482	4928742	4932923	4-coumarate--CoA ligase-like 6	GO:0006744, GO:0003824, GO:0005524, GO:0016207, GO:0016405, GO:0016874, GO:0018859, GO:0050563, GO:0106286, GO:0106290, GO:0006744, GO:0005777	PTHR24096	IPR045851,IPR000873,IPR020845,IPR025110,IPR042099	Q84P24
												LgraHap2G00000023483	4946986	4947866	hypothetical protein			IPR025558
												NOV / LgraHap2G00000023485	5006826	5022004	Protein NO VEIN	GO:0001708, GO:0009793, GO:0009926, GO:0010305, GO:0019827, GO:0048364, GO:0005634	PTHR32387	IPR036890,IPR024975	F4JTS8
												LgraHap2G00000023486	5022699	5022791	hypothetical protein
Linum perenne hemizygous region, recessive allele
Name / ID	start	end	product	GO terms	PANTHER	InterPro	Uniprot ID
LperHap2G00000028726	23310926	23311628	hypothetical protein
LperHap2G00000028727	23316017	23317841	hypothetical protein			IPR004252
RABF1 / LperHap2G00000028728	23512264	23513137	Ras-related protein RABF1	GO:0005525,GO:0003924	PTHR47978	IPR005225,IPR001806,IPR027417	Q9CB01
LperHap2G00000028729	23560187	23560675	hypothetical protein	GO:0003676		IPR036397,IPR012337
LperHap2G00000028730	23596976	23597632	hypothetical protein	GO:0003676,GO:0008270		IPR001878,IPR036875
LperHap2G00000028731	23606828	23607418	hypothetical protein
AGL80 / LperHap2G00000028732	23611897	23612694	Agamous-like MADS-box protein AGL80		PTHR11945	IPR002100,IPR036879	Q9FJK3
SDH2-2 / LperHap2G00000028734	24011468	24013896	Succinate dehydrogenase [ubiquinone] iron-sulfur subunit, mitochondrial		PTHR11921	IPR036010,IPR017900,InterPro:IPR012675,IPR001041,IPR025192,IPR009051,IPR004489,IPR017896,IPR006058	Q8LB02
At1g65750 / LperHap2G00000028735	24021512	24023025	Putative ribonuclease H protein At1g65750		PTHR47723	IPR012337,IPR036397,IPR044730,IPR002156	P0C2F6
LperHap2G00000028736	24025537	24025590	hypothetical protein
SERGT1 / LperHap2G00000028737	24025824	24030223	Peptidyl serine alpha-galactosyltransferase	GO:0016757	PTHR31485	IPR044845	Q8VYF9
